# Long-read nanopore shotgun eDNA sequencing for river biodiversity, pollution and environmental health monitoring

**DOI:** 10.1101/2024.11.01.621618

**Authors:** Orestis Nousias, Fiona G. Duffy, Isabelle J. Duffy, Jenny Whilde, David J. Duffy

**Affiliations:** The Whitney Laboratory for Marine Bioscience and Sea Turtle Hospital, University of Florida, St. Augustine, Florida 32080, USA; Department of Biostatistics, Yale School of Public Health, New Haven, CT, USA; Current address: Biotech Research and Innovation Center (BRIC), University of Copenhagen, Denmark; Department of Biology, College of Liberal Arts and Sciences, University of Florida, Gainesville, Florida, 32611, USA

## Abstract

As global temperatures rise, species populations and biodiversity decline, and infectious diseases emerge all at unprecedented rates, it is more vital than ever to accurately understand the current state of natural habitats. While traditional methods including direct sampling and observation have their merits, newer technologies offer additional sampling capabilities.

Here, we assess the feasibility of a single assay: shotgun long-read sequencing, to monitor species eDNA from across the tree of life, from viruses to complex multicellular organisms, across a river system (mountain tributary to sea). We conducted eDNA sampling and shotgun long-read sampling from water taken from the Avoca River watercourse, Co. Wicklow, Ireland, from a mountain tributary through to the sea, and comparative nearby beach sand sampling. We report that shotgun long-read sequencing and metagenomic analysis have utility for the detection and quantification of organismal DNA present in eDNA samples, from across the tree of life, from microbes (including DNA viruses) to mammals. With this single assay we were able to simultaneously quantify differences in eDNA abundance for a broad range of biodiversity and pathogens across sites and sample types. This included human, wildlife, plant and microbial pathogens and parasites with health, agricultural and economic importance. Additionally, the generated eDNA genomic data enabled population genetic applications even from natural complex community settings, as demonstrated here for blue mussels (*Mytilus edulis*). The results demonstrate that Oxford Nanopore sequencing provides a quantitative approach for river biodiversity, pollution and environmental health monitoring.

This method is more cost-effective and requires less laboratory preparation time or molecular expertise (barcode/primer design) than alternative biodiversity eDNA approaches (e.g. metabarcoding or qPCR). Shotgun analysis approaches will also benefit from the continual expansion of reference genome databases, for environmental, evolutionary and medical reasons, among others. Computation, cloud and artificial intelligence (AI) tools (such as the cloud-based analyses utilized here) can analyze shotgun sequencing eDNA data in a matter of hours and can be used by conservation practitioners, environmentalists and public health personnel without the need for coding or in-depth bioinformatics skills. The proven citizen/community scientist applicability and ease of eDNA sampling may further revolutionize and democratize biodiversity research, conservation surveillance, and environmental health monitoring. Long-read shotgun sequencing of eDNA offers the means to assess whole ecosystems, and the ecological, trophic, and host-pathogen interactions occurring within them.
