## Supplemental Table 1 for "Long-read nanopore shotgun eDNA sequencing for river biodiversity, pollution and environmental health monitoring"

### Sheet: Sheet1
Supplemental Table 1. ONT sequenced sample details.
Sequencing Chemistry	Sample Type	Sample ID	BMK Gene .fq file seq name	Date(s) sampled	Volume filtered	Instument	NCBI Accession Number	Total Bases	Location
Nanopore Shotgun	Negative field controls	NFC Q A (Negative field control, Qiagen mol. Grade water A) (500 ml filtered)	ONT_BMK230829-BO313-004N0005	2022-07-10	500 ml	ONT PromethION 48	SRR27331235	4821827177	Ireland, Qiagen Mol grade water NFC, Co. Wicklow
		P W A (Private Well A) (500 ml filtered)	ONT_BMK230829-BO313-004N0007	2022-07-08	500ml	ONT PromethION 48	SRR27332129	4889565906	Ireland, Tap water, Co. Wicklow
	IE Sand	Sand_B Ennereilly Beach	ONT_BMK230829-BO313-006N0010_clean.fq	2023-08-02	10 ml sand	ONT PromethION 48	SRR27335113	4392195056	Ireland, east, Co. Wicklow
	IE Water	GOM B	ONT_BMK230829-BO313-006N0004_clean.fq	2022-07-10	600 ml	ONT PromethION 48	SRR27334029	4644334557	Ireland, east, Co. Wicklow
		Park D	ONT_BMK230829-BO313-005N0001_clean.fq	2022-07-10	220 ml	ONT PromethION 48	SRR27299125	9567720419	Ireland, east, Co. Wicklow
		RAMP10 A	ONT_BMK230829-BO313-006N0001_clean.fq	2022-07-10	170 ml	ONT PromethION 48	SRR27332252	2727011457	Ireland, east, Co. Wicklow
		RAMP13A	ONT_BMK230829-BO313-006N0005_clean.fq	2022-07-13	180 ml	ONT PromethION 48	SRR27334354	3746918120	Ireland, east, Co. Wicklow
		RAMP23 C (Nanopore)	ONT_BMK230829-BO313-006N0011_clean.fq	2023-07-31	300 ml	ONT PromethION 48	SRR27284221	4161668890	Ireland, east, Co. Wicklow
		HAR C	ONT_BMK230829-BO313-006N0003_clean.fq	2022-07-10	230 ml	ONT PromethION 48	SRR27332938	2172243762	Ireland, east, Co. Wicklow
		South A	ONT_BMK230829-BO313-006N0002_clean.fq	2022-07-10	500 ml	ONT PromethION 48	SRR27298839	5074304145	Ireland, east, Co. Wicklow
		North C	ONT_BMK230829-BO313-006N0006_clean.fq	2022-07-13	500 ml	ONT PromethION 48	SRR27298840	5226937448	Ireland, east, Co. Wicklow
